# Application of Modular Response Analysis to Medium- to Large-Size Biological Systems

**DOI:** 10.1101/2021.07.27.453942

**Authors:** Meriem Mekedem, Patrice Ravel, Jacques Colinge

## Abstract

The development of high-throughput genomic technologies associated with recent genetic perturbation techniques such as short hairpin RNA (shRNA), gene trapping, or gene editing (CRISPR/Cas9) has made it possible to obtain large perturbation data sets. These data sets are invaluable sources of information regarding the function of genes, and they offer unique opportunities to reverse engineer gene regulatory networks in specific cell types. Modular response analysis (MRA) is a well-accepted mathematical modeling method that is precisely aimed at such network inference tasks, but its use has been limited to rather small biological systems so far. In this study, we show that MRA can be employed on large systems with almost 1,000 network components. In particular, we show that MRA performance surpasses general-purpose mutual information-based algorithms. Part of these competitive results was obtained by the application of a novel heuristic that pruned MRA-inferred interactions *a posteriori*. We also exploited a block structure in MRA linear algebra to parallelize large system resolutions.

**Author Summary:** The knowledge of gene and protein regulatory networks in specific cell types, including pathologic cells, is an important endeavor in the post-genomic era. A particular type of data obtained through the systematic perturbation of the actors of such networks enables the reconstruction of the latter and is becoming available at a large scale (networks comprised of almost 1,000 genes). In this work, we benchmark the performance of a classical methodology for such data called modular response analysis, which has been so far applied to networks of modest sizes. We also propose improvements to increase performance and to accelerate computations on large problems.
