## Supplementary Table 3 for "Application of Modular Response Analysis to Medium- to Large-Size Biological Systems"

### Sheet: A375
xpr_trt
				MRA					MRA+CLR					CLR					MRNET
	tp	fp	fn	tn	p_val	tp	fp	fn	tn	p_val	tp	fp	fn	tn	p_val	tp	fp	fn	tn	p_val
A375:5	76	3138	2463	58584	1	114	3100	2425	58622	0.896341	131	3083	2408	58639	0.367782	151	3063	2388	58659	0.0161827
A375:10	171	6256	2368	55466	1	246	6181	2293	55541	0.713532	234	6193	2305	55529	0.917311	255	6172	2284	55550	0.481506
A375:20	394	12459	2145	49263	1	482	12371	2057	49351	0.909349	404	12449	2135	49273	1	431	12422	2108	49300	0.999967
A375:30	632	18647	1907	43075	1	705	18574	1834	43148	0.994523	574	18705	1965	43017	1	581	18698	1958	43024	1
A375:40	868	24837	1671	36885	1	943	24762	1596	36960	0.998792	727	24978	1812	36744	1	723	24982	1816	36740	1

### Sheet: A549
xpr_trt
				MRA					MRA+CLR					CLR					MRNET
	tp	fp	fn	tn	p_val	tp	fp	fn	tn	p_val	tp	fp	fn	tn	p_val	tp	fp	fn	tn	p_val
A549:5	88	3108	2504	58203	0.999978	94	3102	2498	58209	0.99974	167	3029	2425	58282	0.000531993	216	2980	2376	58331	1.60937e-13
A549:10	196	6195	2396	55116	0.999995	201	6190	2391	55121	0.999975	277	6114	2315	55197	0.124684	310	6081	2282	55230	0.000514257
A549:20	426	12355	2166	48956	0.999999	446	12335	2146	48976	0.999899	448	12333	2144	48978	0.999848	500	12281	2092	49030	0.828398
A549:30	685	18486	1907	42825	0.999981	709	18462	1883	42849	0.998844	612	18559	1980	42752	1	667	18504	1925	42807	1
A549:40	930	24631	1662	36680	0.999995	985	24576	1607	36735	0.984032	763	24798	1829	36513	1	790	24771	1802	36540	1

### Sheet: HT29
xpr_trt
				MRA					MRA+CLR					CLR					MRNET
	tp	fp	fn	tn	p_val	tp	fp	fn	tn	p_val	tp	fp	fn	tn	p_val	tp	fp	fn	tn	p_val
HT29:5	104	3021	2292	57064	0.943175	123	3002	2273	57083	0.39477	86	3039	2310	57046	0.999699	87	3038	2309	57047	0.999558
HT29:10	210	6039	2186	54046	0.983136	254	5995	2142	54090	0.167646	151	6098	2245	53987	1	159	6090	2237	53995	1
HT29:20	410	12087	1986	47998	0.99989	514	11983	1882	48102	0.037976	268	12229	2128	47856	1	279	12218	2117	47867	1
HT29:30	650	18095	1746	41990	0.999259	763	17982	1633	42103	0.0239932	387	18358	2009	41727	1	382	18363	2014	41722	1
HT29:40	920	24073	1476	36012	0.951298	1009	23984	1387	36101	0.0167869	479	24514	1917	35571	1	492	24501	1904	35584	1

### Sheet: MCF7
xpr_trt
				MRA					MRA+CLR					CLR					MRNET
	tp	fp	fn	tn	p_val	tp	fp	fn	tn	p_val	tp	fp	fn	tn	p_val	tp	fp	fn	tn	p_val
MCF7:5	172	2761	2113	53607	7.09961e-08	163	2770	2122	53598	3.7753e-06	92	2841	2193	53527	0.988939	102	2831	2183	53537	0.895804
MCF7:10	318	5548	1967	50820	7.92066e-10	296	5570	1989	50798	2.16e-06	159	5707	2126	50661	1	167	5699	2118	50669	0.999998
MCF7:20	542	11189	1743	45179	4.93619e-06	542	11189	1743	45179	4.93619e-06	294	11437	1991	44931	1	300	11431	1985	44937	1
MCF7:30	745	16851	1540	39517	0.00317155	774	16822	1511	39546	2.49709e-05	416	17180	1869	39188	1	423	17173	1862	39195	1
MCF7:40	974	22487	1311	33881	0.00486862	1003	22458	1282	33910	6.18247e-05	514	22947	1771	33421	1	521	22940	1764	33428	1

### Sheet: PC3
xpr_trt
				MRA					MRA+CLR					CLR					MRNET
	tp	fp	fn	tn	p_val	tp	fp	fn	tn	p_val	tp	fp	fn	tn	p_val	tp	fp	fn	tn	p_val
PC3:5	167	2958	2229	57127	1.09281e-05	169	2956	2227	57129	4.98906e-06	77	3048	2319	57037	0.999995	72	3053	2324	57032	1
PC3:10	286	5963	2110	54122	0.000926334	277	5972	2119	54113	0.00594142	132	6117	2264	53968	1	123	6126	2273	53959	1
PC3:20	519	11978	1877	48107	0.0211519	532	11965	1864	48120	0.00354039	239	12258	2157	47827	1	214	12283	2182	47802	1
PC3:30	744	18001	1652	42084	0.131153	775	17970	1621	42115	0.00592597	334	18411	2062	41674	1	312	18433	2084	41652	1
PC3:40	970	24023	1426	36062	0.318445	1060	23933	1336	36152	9.42617e-06	438	24555	1958	35530	1	423	24570	1973	35515	1
