## Supplementary Table 2 for "Application of Modular Response Analysis to Medium- to Large-Size Biological Systems"

### Sheet: A375
sh_trt
				MRA					MRA+CLR					CLR					MRNET
	tp	fp	fn	tn	p_val	tp	fp	fn	tn	p_val	tp	fp	fn	tn	p_val	tp	fp	fn	tn	p_val
A375:5	432	21541	7950	409530	0.263844	482	21491	7900	409580	0.000981607	393	21580	7989	409491	0.911897	374	21599	8008	409472	0.990386
A375:10	911	43035	7471	388036	0.00427128	972	42974	7410	388097	8.00147e-07	633	43313	7749	387758	1	629	43317	7753	387754	1
A375:20	1842	86049	6540	345022	3.36883e-06	1891	86000	6491	345071	2.97533e-09	1080	86811	7302	344260	1	1133	86758	7249	344313	1
A375:30	2680	129156	5702	301915	3.96462e-05	2744	129092	5638	301979	2.30476e-08	1546	130290	6836	300781	1	1628	130208	6754	300863	1
A375:40	3496	172285	4886	258786	0.00067283	3537	172244	4845	258827	1.85751e-05	1977	173804	6405	257267	1	2018	173763	6364	257308	1

### Sheet: A549
sh_trt
				MRA					MRA+CLR					CLR					MRNET
	tp	fp	fn	tn	p_val	tp	fp	fn	tn	p_val	tp	fp	fn	tn	p_val	tp	fp	fn	tn	p_val
A549:5	394	21392	7781	406144	0.781957	445	21341	7730	406195	0.0348102	394	21392	7781	406144	0.781957	389	21397	7786	406139	0.85048
A549:10	831	42741	7344	384795	0.313183	892	42680	7283	384856	0.00323188	654	42918	7521	384618	1	670	42902	7505	384634	1
A549:20	1628	85515	6547	342021	0.582071	1809	85334	6366	342202	8.54323e-07	1107	86036	7068	341500	1	1181	85962	6994	341574	1
A549:30	2456	128258	5719	299278	0.470375	2675	128039	5500	299497	4.00691e-08	1583	129131	6592	298405	1	1673	129041	6502	298495	1
A549:40	3257	171028	4918	256508	0.620681	3558	170727	4617	256809	3.41168e-11	2070	172215	6105	255321	1	2124	172161	6051	255375	1

### Sheet: HT29
sh_trt
				MRA					MRA+CLR					CLR					MRNET
	tp	fp	fn	tn	p_val	tp	fp	fn	tn	p_val	tp	fp	fn	tn	p_val	tp	fp	fn	tn	p_val
HT29:5	424	21362	7891	406034	0.34477	285	21501	8030	405895	1	288	21498	8027	405898	1	237	21549	8078	405847	1
HT29:10	807	42765	7508	384631	0.821911	700	42872	7615	384524	1	521	43051	7794	384345	1	472	43100	7843	384296	1
HT29:20	1596	85547	6719	341849	0.969653	1619	85524	6696	341872	0.891336	968	86175	7347	341221	1	965	86178	7350	341218	1
HT29:30	2407	128307	5908	299089	0.983505	2466	128248	5849	299148	0.758113	1407	129307	6908	298089	1	1420	129294	6895	298102	1
HT29:40	3270	171015	5045	256381	0.899329	3262	171023	5053	256373	0.927707	1853	172432	6462	254964	1	1895	172390	6420	255006	1

### Sheet: HA1E
sh_trt
				MRA					MRA+CLR					CLR					MRNET
	tp	fp	fn	tn	p_val	tp	fp	fn	tn	p_val	tp	fp	fn	tn	p_val	tp	fp	fn	tn	p_val
HA1E:5	607	21507	7847	412309	1.19663e-18	558	21556	7896	412260	6.35213e-11	337	21777	8117	412039	0.999996	277	21837	8177	411979	1
HA1E:10	1067	43160	7387	390656	2.62213e-15	981	43246	7473	390570	1.21664e-06	616	43611	7838	390205	1	558	43669	7896	390147	1
HA1E:20	1982	86472	6472	347344	2.48157e-15	1847	86607	6607	347209	2.20982e-05	1142	87312	7312	346504	1	1139	87315	7315	346501	1
HA1E:30	2771	129910	5683	303906	1.2714e-08	2679	130002	5775	303814	0.000666082	1687	130994	6767	302822	1	1728	130953	6726	302863	1
HA1E:40	3553	173355	4901	260461	6.62964e-05	3640	173268	4814	260548	8.27893e-09	2219	174689	6235	259127	1	2267	174641	6187	259175	1

### Sheet: HCC515
sh_trt
				MRA					MRA+CLR					CLR					MRNET
	tp	fp	fn	tn	p_val	tp	fp	fn	tn	p_val	tp	fp	fn	tn	p_val	tp	fp	fn	tn	p_val
HCC515:5	313	20186	7513	381953	0.99999	334	20165	7492	381974	0.00237651	294	20205	7532	381934	1	253	20246	7573	381893	1
HCC515:10	624	40373	7202	361766	1	640	40357	7186	361782	2.7209e-08	534	40463	7292	361676	1	474	40523	7352	361616	1
HCC515:20	1274	80719	6552	321420	1	1309	80684	6517	321455	9.11259e-14	985	81008	6841	321131	1	918	81075	6908	321064	1
HCC515:30	1912	121078	5914	281061	1	1956	121034	5870	281105	3.70986e-23	1407	121583	6419	280556	1	1345	121645	6481	280494	1
HCC515:40	2648	161338	5178	240801	1	2708	161278	5118	240861	3.70459e-23	1854	162132	5972	240007	1	1817	162169	6009	239970	1

### Sheet: HEPG2
sh_trt
				MRA					MRA+CLR					CLR					MRNET
	tp	fp	fn	tn	p_val	tp	fp	fn	tn	p_val	tp	fp	fn	tn	p_val	tp	fp	fn	tn	p_val
HEPG2:5	364	21329	7906	404247	0.995209	547	21146	7723	404430	7.67711e-11	329	21364	7941	404212	0.999996	241	21452	8029	404124	1
HEPG2:10	796	42589	7474	382987	0.878563	986	42399	7284	383177	9.44465e-09	546	42839	7724	382737	1	461	42924	7809	382652	1
HEPG2:20	1679	85091	6591	340485	0.247921	1846	84924	6424	340652	1.42803e-07	984	85786	7286	339790	1	942	85828	7328	339748	1
HEPG2:30	2552	127602	5718	297974	0.0440919	2687	127467	5583	298109	7.20591e-07	1386	128768	6884	296808	1	1443	128711	6827	296865	1
HEPG2:40	3377	170162	4893	255414	0.0604306	3509	170030	4761	255546	5.80084e-06	1811	171728	6459	253848	1	1878	171661	6392	253915	1

### Sheet: MCF7
sh_trt
				MRA					MRA+CLR					CLR					MRNET
	tp	fp	fn	tn	p_val	tp	fp	fn	tn	p_val	tp	fp	fn	tn	p_val	tp	fp	fn	tn	p_val
MCF7:5	311	16275	6284	308835	0.864616	322	16264	6273	308846	0.679125	342	16244	6253	308866	0.250079	383	16203	6212	308907	0.00160074
MCF7:10	623	32548	5972	292562	0.938447	639	32532	5956	292578	0.807798	542	32629	6053	292481	1	565	32606	6030	292504	0.999971
MCF7:20	1253	65088	5342	260022	0.98114	1293	65048	5302	260062	0.794765	880	65461	5715	259649	1	880	65461	5715	259649	1
MCF7:30	1860	97652	4735	227458	0.999417	1935	97577	4660	227533	0.884011	1170	98342	5425	226768	1	1209	98303	5386	226807	1
MCF7:40	2559	130123	4036	194987	0.978361	2640	130042	3955	195068	0.484487	1455	131227	5140	193883	1	1508	131174	5087	193936	1

### Sheet: PC3
sh_trt
				MRA					MRA+CLR					CLR					MRNET
	tp	fp	fn	tn	p_val	tp	fp	fn	tn	p_val	tp	fp	fn	tn	p_val	tp	fp	fn	tn	p_val
PC3:5	350	19032	7392	360866	0.97746	309	19073	7433	360825	2.47025e-05	254	19128	7488	360770	1	270	19112	7472	360786	1
PC3:10	658	38106	7084	341792	0.999998	683	38081	7059	341817	0.000428521	430	38334	7312	341564	1	462	38302	7280	341596	1
PC3:20	1295	76233	6447	303665	1	1361	76167	6381	303731	5.2916e-08	806	76722	6936	303176	1	803	76725	6939	303173	1
PC3:30	2000	114292	5742	265606	1	2023	114269	5719	265629	3.0644e-14	1120	115172	6622	264726	1	1107	115185	6635	264713	1
PC3:40	2686	152370	5056	227528	1	2852	152204	4890	227694	8.66573e-09	1427	153629	6315	226269	1	1423	153633	6319	226265	1

### Sheet: VCAP
sh_trt
				MRA					MRA+CLR					CLR					MRNET
	tp	fp	fn	tn	p_val	tp	fp	fn	tn	p_val	tp	fp	fn	tn	p_val	tp	fp	fn	tn	p_val
VCAP:5	423	21410	7764	407048	0.249364	416	21417	7771	407041	0.72012	343	21490	7844	406968	0.999775	277	21556	7910	406902	1
VCAP:10	817	42848	7370	385610	0.530856	877	42788	7310	385670	0.0309983	578	43087	7609	385371	1	545	43120	7642	385338	1
VCAP:20	1573	85756	6614	342702	0.965351	1725	85604	6462	342854	0.0152308	1011	86318	7176	342140	1	1054	86275	7133	342183	1
VCAP:30	2400	128594	5787	299864	0.916156	2562	128432	5625	300026	0.0102094	1468	129526	6719	298932	1	1471	129523	6716	298935	1
VCAP:40	3191	171467	4996	256991	0.97269	3367	171291	4820	257167	0.0361503	1924	172734	6263	255724	1	1889	172769	6298	255689	1
